# Species-specific oxygen sensing governs the initiation of vertebrate limb regeneration

**DOI:** 10.1101/2024.12.19.629359

**Authors:** Georgios Tsissios, Marion Leleu, Kelly Hu, Alp Eren Demirtas, Hanrong Hu, Toru Kawanishi, Evangelia Skoufa, Alessandro Valente, Antonio Herrera, Adrien Mery, Lorenzo Noseda, Haruki Ochi, Selman Sakar, Mikiko Tanaka, Fides Zenk, Can Aztekin

## Abstract

Why mammals cannot regenerate limbs, unlike amphibians, presents a longstanding puzzle in biology. We show that exposing *ex vivo* amputated embryonic mouse limbs to subatmospheric oxygen environment, or stabilizing oxygen-sensitive HIF1A enables not only rapid wound healing, but alters cellular mechanics, and reshapes the histone landscape to prime regenerative fates. Conversely, regenerative *Xenopus* tadpole limbs display low oxygen-sensing capacity, robust wound healing, a regenerative histone landscape, and glycolytic programs even under high oxygen. This reduced oxygen-sensing capacity, in stark contrast to mammals, associates with decreased HIF1A-regulating gene expressions. Our findings thus uncover species-specific oxygen sensing as a unifying mechanism for limb regeneration initiation across vertebrates, reveal how aquatic subatmospheric habitats may enhance regenerative capabilities, and identify targetable barriers to unlock latent limb regenerative programs in adult mammals.
