## Supplemental Table 1 for "Species-specific oxygen sensing governs the initiation of vertebrate limb regeneration"

cellType	Xen_96w	Xen_ALI	Xen_96w_pc	Xen_ALI_pc
CT_1	1366	5	15.90%	0.10%
CT_2	431	676	5.00%	8.50%
CT_3	510	587	5.90%	7.40%
CT_4	455	559	5.30%	7.00%
CT_5	507	497	5.90%	6.30%
CT_6	245	685	2.80%	8.60%
CT_7	490	436	5.70%	5.50%
CT_8	521	400	6.10%	5.00%
CT_9	383	497	4.50%	6.30%
CT_10	376	381	4.40%	4.80%
CT_11	335	405	3.90%	5.10%
CT_12	288	442	3.30%	5.60%
CT_13	393	303	4.60%	3.80%
CT_14	608	537	7.10%	6.80%
CT_15	876	792	10.20%	10.00%
Basal Ectoderm	272	258	3.20%	3.30%
Surface Ectoderm	113	83	1.30%	1.00%
Differentiating Ectoderm	0	0	0.00%	0.00%
Muscle	266	212	3.10%	2.70%
Blood	14	13	0.20%	0.20%
Immune	65	76	0.80%	1.00%
Endothelial	47	43	0.50%	0.50%
Pericytes	0	0	0.00%	0.00%
Schwann	0	0	0.00%	0.00%
Neuron	40	44	0.50%	0.60%
Total	8601	7931	100.00%	100.00%
