## Supplemental Table 4 for "Species-specific oxygen sensing governs the initiation of vertebrate limb regeneration"

### Sheet: Mouse_AUcell
glycolysis_process	Oxydative_phospo
Aldoa	Atp12a
Bpgm	Atp4a
Eno1	Atp4b
Eno2	Atp5a1
Gapdh	Atp5b
Gpi	Atp5c1
Hk1	Atp5d
Hk2	Atp5e
Hkdc1	Atp5f1
Pfkl	Atp5g1
Pfkm	Atp5g2
Pgam1	Atp5g3
Pgam2	Atp5h
Pgam4	Atp5i
Pgk1	Atp5j
Pklr	Atp5j2
Pkm	Atp5l
Slc2a1	Atp5o
Slc2a2	Atp6ap1
Slc2a3	Atp6v0a1
Tpi1	Atp6v0a2
Aldoa	Atp6v0a4
Bpgm	Atp6v0b
Eno1	Atp6v0c
Eno2	Atp6v0d1
Gapdh	Atp6v0d2
Gpi	Atp6v0e1
Hk1	Atp6v1a
Hk2	Atp6v1b1
Hkdc1	Atp6v1b2
Pfkl	Atp6v1c1
Pfkm	Atp6v1c2
Pgam1	Atp6v1d
Pgam2	Atp6v1e1
Pgam4	Atp6v1e2
Pgk1	Atp6v1f
Pklr	Atp6v1g1
Pkm	Atp6v1g2
Slc2a1	Atp6v1g3
Slc2a2	Atp6v1h
Slc2a3	Cox1
Tpi1	Cox10
Aldoa	Cox15
Bpgm	Cox17
Eno1	Cox2
Eno2	Cox3
Gapdh	Cox4i1
Gpi	Cox4i2
Hk1	Cox5a
Hk2	Cox5b
Hkdc1	Cox6a1
Pfkl	Cox6a2
Pfkm	Cox6b1
Pgam1	Cox6b2
Pgam2	Cox6c
Pgam4	Cox7a1
Pgk1	Cox7a2
Pklr	Cox7b
Pkm	Cox7b2
Slc2a1	Cox7c
Slc2a2	Cox8a
Slc2a3	Cox8c
Tpi1	Cyc1
Aldoa	Lhpp
Bpgm	Mt-atp6
Eno1	Mt-atp8
Eno2	Mt-cyb
Gapdh	Mt-nd2
Gpi	Mt-nd3
Hk1	Mt-nd4
Hk2	Mt-nd4l
Hkdc1	Mt-nd5
Pfkl	Mt-nd6
Pfkm	Nd1
Pgam1	Ndufa1
Pgam2	Ndufa10
Pgam4	Ndufa11
Pgk1	Ndufa12
Pklr	Ndufa13
Pkm	Ndufa2
Slc2a1	Ndufa3
Slc2a2	Ndufa4
Slc2a3	Ndufa4l2
Tpi1	Ndufa5
Aldoa	Ndufa6
Bpgm	Ndufa7
Eno1	Ndufa8
Eno2	Ndufa9
Gapdh	Ndufab1
Gpi	Ndufb1
Hk1	Ndufb10
Hk2	Ndufb11
Hkdc1	Ndufb2
Pfkl	Ndufb3
Pfkm	Ndufb4
Pgam1	Ndufb5
Pgam2	Ndufb6
Pgam4	Ndufb7
Pgk1	Ndufb8
Pklr	Ndufb9
Pkm	Ndufc1
Slc2a1	Ndufc2
Slc2a2	Ndufs1
Slc2a3	Ndufs2
Tpi1	Ndufs3
Aldoa	Ndufs4
Bpgm	Ndufs5
Eno1	Ndufs6
Eno2	Ndufs7
Gapdh	Ndufs8
Gpi	Ndufv1
Hk1	Ndufv2
Hk2	Ndufv3
Hkdc1	Ppa1
Pfkl	Ppa2
Pfkm	Sdha
Pgam1	Sdhb
Pgam2	Sdhc
Pgam4	Sdhd
Pgk1	Tcirg1
Pklr	Uqcrb
Pkm	Uqcrc1
Slc2a1	Uqcrc2
Slc2a2	Uqcrfs1
Slc2a3	Uqcrh
Tpi1	Uqcrq

### Sheet: Xenopus_AUcell
glycolysis_process	Oxydative_phospo
aldoa.L	atp12a.L
aldoa.S	atp12a.S
bpgm.L	atp4a.L
bpgm.S	atp4a.S
eno1.L	atp4b.L
eno1.S	atp4b.S
eno2.L	atp5a1.L
eno2.S	atp5a1.S
gapdh.L	atp5b.L
gapdh.S	atp5b.S
gpi.L	atp5c1.L
gpi.S	atp5c1.S
hk1.L	atp5d.L
hk1.S	atp5d.S
hk2.L	atp5e.L
hk2.S	atp5e.S
hkdc1.L	atp5f1.L
hkdc1.S	atp5f1.S
pfkl.L	atp5g1.L
pfkl.S	atp5g1.S
pfkm.L	atp5g2.L
pfkm.S	atp5g2.S
pgam1.L	atp5g3.L
pgam1.S	atp5g3.S
pgam2.L	atp5h.L
pgam2.S	atp5h.S
pgam4.L	atp5i.L
pgam4.S	atp5i.S
pgk1.L	atp5j.L
pgk1.S	atp5j.S
pklr.L	atp5j2.L
pklr.S	atp5j2.S
pkm.L	atp5l.L
pkm.S	atp5l.S
slc2a1.L	atp5o.L
slc2a1.S	atp5o.S
slc2a2.L	atp6ap1.L
slc2a2.S	atp6ap1.S
slc2a3.L	atp6v0a1.L
slc2a3.S	atp6v0a1.S
tpi1.L	atp6v0a2.L
tpi1.S	atp6v0a2.S
aldoa.L	atp6v0a4.L
aldoa.S	atp6v0a4.S
bpgm.L	atp6v0b.L
bpgm.S	atp6v0b.S
eno1.L	atp6v0c.L
eno1.S	atp6v0c.S
eno2.L	atp6v0d1.L
eno2.S	atp6v0d1.S
gapdh.L	atp6v0d2.L
gapdh.S	atp6v0d2.S
gpi.L	atp6v0e1.L
gpi.S	atp6v0e1.S
hk1.L	atp6v1a.L
hk1.S	atp6v1a.S
hk2.L	atp6v1b1.L
hk2.S	atp6v1b1.S
hkdc1.L	atp6v1b2.L
hkdc1.S	atp6v1b2.S
pfkl.L	atp6v1c1.L
pfkl.S	atp6v1c1.S
pfkm.L	atp6v1c2.L
pfkm.S	atp6v1c2.S
pgam1.L	atp6v1d.L
pgam1.S	atp6v1d.S
pgam2.L	atp6v1e1.L
pgam2.S	atp6v1e1.S
pgam4.L	atp6v1e2.L
pgam4.S	atp6v1e2.S
pgk1.L	atp6v1f.L
pgk1.S	atp6v1f.S
pklr.L	atp6v1g1.L
pklr.S	atp6v1g1.S
pkm.L	atp6v1g2.L
pkm.S	atp6v1g2.S
slc2a1.L	atp6v1g3.L
slc2a1.S	atp6v1g3.S
slc2a2.L	atp6v1h.L
slc2a2.S	atp6v1h.S
slc2a3.L	cox1.L
slc2a3.S	cox1.S
tpi1.L	cox10.L
tpi1.S	cox10.S
aldoa.L	cox15.L
aldoa.S	cox15.S
bpgm.L	cox17.L
bpgm.S	cox17.S
eno1.L	cox2.L
eno1.S	cox2.S
eno2.L	cox3.L
eno2.S	cox3.S
gapdh.L	cox4i1.L
gapdh.S	cox4i1.S
gpi.L	cox4i2.L
gpi.S	cox4i2.S
hk1.L	cox5a.L
hk1.S	cox5a.S
hk2.L	cox5b.L
hk2.S	cox5b.S
hkdc1.L	cox6a1.L
hkdc1.S	cox6a1.S
pfkl.L	cox6a2.L
pfkl.S	cox6a2.S
pfkm.L	cox6b1.L
pfkm.S	cox6b1.S
pgam1.L	cox6b2.L
pgam1.S	cox6b2.S
pgam2.L	cox6c.L
pgam2.S	cox6c.S
pgam4.L	cox7a1.L
pgam4.S	cox7a1.S
pgk1.L	cox7a2.L
pgk1.S	cox7a2.S
pklr.L	cox7b.L
pklr.S	cox7b.S
pkm.L	cox7b2.L
pkm.S	cox7b2.S
slc2a1.L	cox7c.L
slc2a1.S	cox7c.S
slc2a2.L	cox8a.L
slc2a2.S	cox8a.S
slc2a3.L	cox8c.L
slc2a3.S	cox8c.S
tpi1.L	cyc1.L
tpi1.S	cyc1.S
aldoa.L	lhpp.L
aldoa.S	lhpp.S
bpgm.L	mt-atp6.L
bpgm.S	mt-atp6.S
eno1.L	mt-atp8.L
eno1.S	mt-atp8.S
eno2.L	mt-cyb.L
eno2.S	mt-cyb.S
gapdh.L	mt-nd2.L
gapdh.S	mt-nd2.S
gpi.L	mt-nd3.L
gpi.S	mt-nd3.S
hk1.L	mt-nd4.L
hk1.S	mt-nd4.S
hk2.L	mt-nd4l.L
hk2.S	mt-nd4l.S
hkdc1.L	mt-nd5.L
hkdc1.S	mt-nd5.S
pfkl.L	mt-nd6.L
pfkl.S	mt-nd6.S
pfkm.L	nd1.L
pfkm.S	nd1.S
pgam1.L	ndufa1.L
pgam1.S	ndufa1.S
pgam2.L	ndufa10.L
pgam2.S	ndufa10.S
pgam4.L	ndufa11.L
pgam4.S	ndufa11.S
pgk1.L	ndufa12.L
pgk1.S	ndufa12.S
pklr.L	ndufa13.L
pklr.S	ndufa13.S
pkm.L	ndufa2.L
pkm.S	ndufa2.S
slc2a1.L	ndufa3.L
slc2a1.S	ndufa3.S
slc2a2.L	ndufa4.L
slc2a2.S	ndufa4.S
slc2a3.L	ndufa4l2.L
slc2a3.S	ndufa4l2.S
tpi1.L	ndufa5.L
tpi1.S	ndufa5.S
aldoa.L	ndufa6.L
aldoa.S	ndufa6.S
bpgm.L	ndufa7.L
bpgm.S	ndufa7.S
eno1.L	ndufa8.L
eno1.S	ndufa8.S
eno2.L	ndufa9.L
eno2.S	ndufa9.S
gapdh.L	ndufab1.L
gapdh.S	ndufab1.S
gpi.L	ndufb1.L
gpi.S	ndufb1.S
hk1.L	ndufb10.L
hk1.S	ndufb10.S
hk2.L	ndufb11.L
hk2.S	ndufb11.S
hkdc1.L	ndufb2.L
hkdc1.S	ndufb2.S
pfkl.L	ndufb3.L
pfkl.S	ndufb3.S
pfkm.L	ndufb4.L
pfkm.S	ndufb4.S
pgam1.L	ndufb5.L
pgam1.S	ndufb5.S
pgam2.L	ndufb6.L
pgam2.S	ndufb6.S
pgam4.L	ndufb7.L
pgam4.S	ndufb7.S
pgk1.L	ndufb8.L
pgk1.S	ndufb8.S
pklr.L	ndufb9.L
pklr.S	ndufb9.S
pkm.L	ndufc1.L
pkm.S	ndufc1.S
slc2a1.L	ndufc2.L
slc2a1.S	ndufc2.S
slc2a2.L	ndufs1.L
slc2a2.S	ndufs1.S
slc2a3.L	ndufs2.L
slc2a3.S	ndufs2.S
tpi1.L	ndufs3.L
tpi1.S	ndufs3.S
aldoa.L	ndufs4.L
aldoa.S	ndufs4.S
bpgm.L	ndufs5.L
bpgm.S	ndufs5.S
eno1.L	ndufs6.L
eno1.S	ndufs6.S
eno2.L	ndufs7.L
eno2.S	ndufs7.S
gapdh.L	ndufs8.L
gapdh.S	ndufs8.S
gpi.L	ndufv1.L
gpi.S	ndufv1.S
hk1.L	ndufv2.L
hk1.S	ndufv2.S
hk2.L	ndufv3.L
hk2.S	ndufv3.S
hkdc1.L	ppa1.L
hkdc1.S	ppa1.S
pfkl.L	ppa2.L
pfkl.S	ppa2.S
pfkm.L	sdha.L
pfkm.S	sdha.S
pgam1.L	sdhb.L
pgam1.S	sdhb.S
pgam2.L	sdhc.L
pgam2.S	sdhc.S
pgam4.L	sdhd.L
pgam4.S	sdhd.S
pgk1.L	tcirg1.L
pgk1.S	tcirg1.S
pklr.L	uqcrb.L
pklr.S	uqcrb.S
pkm.L	uqcrc1.L
pkm.S	uqcrc1.S
slc2a1.L	uqcrc2.L
slc2a1.S	uqcrc2.S
slc2a2.L	uqcrfs1.L
slc2a2.S	uqcrfs1.S
slc2a3.L	uqcrh.L
slc2a3.S	uqcrh.S
tpi1.L	uqcrq.L
tpi1.S	uqcrq.S

### Sheet: Cut&Tag
AER_genes	CT_Regeneration	Positional_Information
Arid3b	Hoxa9	Meis1
Axin2	Hoxa11	Hoxa9
Bambi	Hoxa13	Hoxa11
Bmp2	Hoxd9	Hoxa13
Bmp4	Hoxd11	Hoxd9
Bmp7	Hoxd13	Hoxd11
Cd44	Msx1	Hoxd13
Cdh1	Bmp4
Dkk1	Wnt5a
Dlx2	Kazald1
Dlx5	Kazald2
Dlx6	Sox9
En1	Dpt
Fgf4	Lum
Fgf8	Prrx1
Fgf9	Twist1
Fgf17	Twist2
Fn1	Meis1
Gja1	Meis2
Jag2	Hand2
Lef1	Shh
Lgr5	Mmp8
Msx1	Fgf10
Msx2	Grem1
Notch1	Sall4
Notch2	Cirbp
Rfng
Rspo2
Sp6
Sp8
Sp9
Tcf7
Trp63
Wnt3
Wnt5a
